# Recruitment and organization of ESCRT-0 and ubiquitinated cargo via condensation

**DOI:** 10.1101/2021.08.23.457352

**Authors:** Sudeep Banjade, Lu Zhu, Jeffrey R. Jorgensen, Sho W. Suzuki, Scott D. Emr

## Abstract

The general mechanisms by which ESCRTs are specifically recruited to various membranes, and how ESCRT subunits are spatially organized remain central questions in cell biology. At the endosome and lysosomes, ubiquitination of membrane proteins triggers ESCRT-mediated substrate recognition and degradation. Using the yeast lysosome/vacuole, we define the principles by which substrate engagement by ESCRTs occurs at this organelle. We find that multivalent interactions between ESCRT-0 and polyubiquitin is critical for substrate recognition at yeast vacuoles, with a lower-valency requirement for cargo engagement at endosomes. Direct recruitment of ESCRT-0 induces dynamic foci on the vacuole membrane, and forms fluid condensates *in vitro* with polyubiquitin. We propose that self-assembly of early ESCRTs induces condensation, an initial step in ESCRT-assembly/nucleation at membranes. This property can be tuned specifically at various organelles by modulating the number of binding interactions.

**One-Sentence Summary:** Condensation of multivalent ESCRT-0/polyubiquitin assemblies organizes cargo sorting reactions at lysosomes
