## Supplementary material for "Recruitment and organization of ESCRT-0 and ubiquitinated cargo via condensation": Table S1

### Sheet: Key Resources
Key Resources Table
Strains
	Designation in Manuscript	Source or reference	Other names	Additional information	Additional Notes
	WT	PMID:3062374	SEY6210	(background strain) MATα ura3-52 his3-200 leu2-3,112 trp1-901 lys2-801 suc2-9
	WT	PMID:3062374	SEY6210.1	(background strain) MATa leu2-3,112 ura3-52 his3-Δ200 trp1-Δ901 lys2-801 suc2-Δ9
	WT; Mup-pHluorin	PMID: 24139821	NBY40	(SEY6210.1); MUP1-pHLUORIN::KANMX
	GFP-CPS	This study	SBY309	SEY6210; GFP-CPS::URA3
	GFP-ALP-CPS	This study	SBY301	SEY6210; GFP-ALP-CPS::URA3
	UbKRGFP-alp-CPS	This study	SBY318	SEY6210; K0UbGFP-alp-CPSK8RK12R::URA3	All Ub lysines mutated to argininines, K8R and K12R in CPS
	2XUbKRGFP-alp-CPS	This study	SBY399	SEY6210; 2XUbK0-GFP-alp-CPSK8RK12R::URA3	All Ub lysines mutated to argininines, K8R and K12R in CPS
	3XUbKRGFP-alp-CPS	This study	SBY398	SEY6210;3XUbK0-GFP-alp-CPSK8RK12R::URA3	All Ub lysines mutated to argininines, K8R and K12R in CPS
	doa4∆ pep4∆ prb1∆; UB-GFP-alp-CPS	This study	SBY470	SEY6210;doa4∆::LEU2 pep4∆::HIS3 prb1∆::KAN ;Ub- GFP-alp-CPS::URA3
	doa4∆ pep4∆ prb1∆; UBKR-GFP-alp-CPS	This study	SBY469	SEY6210;doa4∆::LEU2 pep4∆::HIS3 prb1∆::KAN ;Ub(K0)- GFP-alp-CPSK8RK12R::URA3	All Ub lysines mutated to argininines, K8R and K12R in CPS
	Ub-GFP-alp-CPS	This study	SBY264	SEY6210;UB-GFP-alp-CPS::URA3
	Ypq1-GFP-FKBP-FKBP; FRB-3XUb	This study (modified from PMID: 28661397)	SBY124	SEY6210.1, tor1-1, MATa, fpr1∆::NAT, YPQ1-GFP 2XFKBP::TRP; 305-FRB-HA-3XUb(GE)::Leu2	Rapamycin resistant mutants (tor1-1, fpr1∆, C-terminal glycine in Ub mutated to Glu)
	Ypq1-GFP-FKBP-FKBP; FRB-1XUb	This study	SBY126	SEY6210.1, tor1-1, MATa, fpr1∆::NAT, YPQ1-GFP 2XFKBP::TRP; 305-FRB-HA-1XUb(GE)::Leu2	Rapamycin resistant mutants (tor1-1, fpr1∆, C-terminal glycine in Ub mutated to Glu)
	Ypq1-GFP-FKBP*-FKBP; FRB-3XUb	This study	SBY238	SEY6210.1, tor1-1, MATa, fpr1∆::NAT, YPQ1-GFP-FKBP*-FKBP::TRP; 305-FRB-HA-3XUb(GE)::Leu2; Vph1-mcherry::KAN	Rapamycin resistant mutants (tor1-1, fpr1∆, C-terminal glycine in Ub mutated to Glu), FKBP* here is a three-site mutation (see Materials and Methods) for sequence
	Ypq1-GFP-FKBP*-FKBP; FRB-1XUb	This study	SBY408	SEY6210.1, tor1-1, MATa, fpr1∆::NAT, YPQ1-GFP-FKBP*-FKBP::TRP; 305-FRB-HA-1XUb(GE)::Leu2	Rapamycin resistant mutants (tor1-1, fpr1∆, C-terminal glycine in Ub mutated to Glu), FKBP* here is a three-site mutation (see Materials and Methods) for sequence
	Ypq1-GFP-FKBP-FKBP; FRB-Vps27	This study	SBY204	SEY6210.1, tor1-1, MATa, fpr1∆::NAT, YPQ1-GFP-2XFKBP::TRP; 305-FRB-Vps27::Leu2
	Ypq1-GFP-FKBP*-FKBP; FRB-Vps27	This study	SBY409	SEY6210.1, tor1-1, MATa, fpr1∆::NAT, YPQ1-GFP-FKBP*-FKBP::TRP; 305-FRB-Vps27::Leu2
	vps27∆ hse1∆; Mup-pHluorin	PMID: 27074665	STY41	SEY6210; vps27Δ::HIS3; hse1Δ::HIS3; Mup1-pHluorin::KAN
	VPS27 hse1∆ ; Mup-pHluorin	This study	SBY517	SEY6210; vps27Δ::HIS3; hse1Δ::HIS3; Mup1-pHluorin::KAN; VPS27::URA3
	vps27 uim uim ; Mup-pHluorin	This study	SBY519	SEY6210; vps27Δ::HIS3; hse1Δ::HIS3; Mup1-pHluorin::KAN; vps27 S270D S313D:: URA3
	vps27 vhs ; Mup-pHluorin	This study	SBY520	SEY6210; vps27Δ::HIS3; hse1Δ::HIS3; Mup1-pHluorin::KAN; vps27 L28D L32D:: URA3
	vps27 vhs uim uim ; Mup-pHluorin	This study	SBY521	SEY6210; vps27Δ::HIS3; hse1Δ::HIS3; Mup1-pHluorin::KAN; vps27 L28D L32D S270D S313D:: URA3
	pGAL UbKR GFP alp CPS; GEV; vph1-mcherry	This study	SBY432	SEY6210; vph1-mcherry::TRP; 305-GEV::Leu2; 306-(gal)- K0Ub GFPalpCPSK8RK12R::URA3
	pGAL UbKR GFP CPS; GEV; vph1-mcherry	This study	SBY433	SEY6210; vph1-mcherry::TRP; 305-GEV::Leu2; 306-(gal)-K0Ub GFPCPSK8RK12R::URA3
	sjl3∆ ; UbKR GFP alp CPS	This study	SBY461	SEY6210.1;sjl3Δ::TRP1; 306-UbK0-GFP-alp-CPS-K8R K12R::URA3
	ymr1∆ ; UbKR GFP alp CPS	This study	SBY458	SEY6210.1;ymr1Δ::HIS3+306-UbK0scge-GFP-alp-CPS-K8R K12R::URA3
	sjl3∆ ymr1∆ ; UbKR GFP alp CPS	This study	SBY456	SEY6210.1; ymr1Δ::HIS3, sjl3Δ::TRP1; 306-UbK0-GFP-alp-CPS-K8R K12R:: URA3
	sjl3∆ ; UbKR GFP CPS	This study	SBY460	SEY6210.1;sjl3Δ::TRP1; 306-K0Ub-GFP-CPSK8RK12R::URA3
	ymr1∆ ; UbKR GFP CPS	This study	SBY459	SEY6210.1;ymr1Δ::HIS3;306-K0Ub-GFP-CPSK8RK12R:URA3
	sjl3∆ ymr1∆ ; UbKR GFP CPS	This study	SBY457	SEY6210.1; ymr1Δ::HIS3, sjl3Δ::TRP1; 306-UbK0-GFP-CPS-K8R K12R:: URA3
	sjl3∆ ymr1∆	PMID: 15169871	BPY01	SEY6210.1; ymr1Δ::HIS3, sjl3Δ::TRP1
	GFP-CPS; vph1-mcherry	This study	SBY483	SEY6210; 306-(cps1p)-GFP-CPS::URA3; Vph1mcherry::KAN
	GFP-alp-CPS; vph1-mcherry	This study	SBY513	SEY6210; 306-(cps1p)-GFP-alp-CPS::URA3; Vph1-mcherry::KAN
	vps27∆; GFP-CPS	This study	SBY314	vps27∆:HIS3; 306-(cps1p)-GFP-CPS::URA3
	vps27∆; GFP-alp-CPS	This study	SBY315	vps27∆:HIS3; 306-(cps1p)-GFP-alp-CPS::URA3
	vps27∆; Ub-GFP-alp-CPS	This study	SBY375	vps27∆:HIS3; 306-(cps1p)-Ub-GFP-alp-CPS::URA3
	hse1∆; GFP-CPS	This study	SBY331	hse1∆::HIS3; 306-(cps1p)-GFP-CPS::URA3
	hse1∆; GFP-alp-CPS	This study	SBY332	hse1∆::HIS3; 306-(cps1p)-GFP-alp-CPS::URA3
	hse1∆; Ub-GFP-alp-CPS	This study	SBY334	hse1∆::HIS3; 306-(cps1p)-Ub-GFP-alp-CPS::URA3
	tul1∆; Ub-GFP-alp-CPS	This study	SBY284	SEY6201.1;tul1Δ::HIS3; Ub-GFP-alp-CPS::URA3
	ssh4∆; Ub-GFP-alp-CPS	This study	SBY296	SEY6201.1;ssh4Δ::TRP1; Ub-GFP-alp-CPS::URA3
	ear1∆; ssh4∆; tul1∆; Ub-GFP-alp-CPS	This study	SBY452	6210, ear1Δ::NAT, ssh4Δ::KAN, tul1Δ::TRP; Ub-GFP-alp-CPS::URA3
	ear1∆; ssh4∆; tul1∆; pib1∆; Ub-GFP-alp-CPS	This study	SBY453	6210, ear1Δ:: NAT, ssh4Δ::KAN, tul1Δ::TRP, pib1Δ::HPH; Ub-GFP-alp-CPS::URA3
	Vph1-GFP-FKBP-FKBP; FRB-3XUb	PMID: 28661397	LZY560	SEY6201.1; tor1-1, MATa, fpr1∆::NAT, VPH1-GFP 2XFKBP::TRP1; FRB-3XUb(ge)::leu2	Rapamycin resistant mutants (tor1-1, fpr1∆, C-terminal glycine in Ub mutated to Glu)
	Vph1-GFP-FKBP*-FKBP; FRB-3XUb	This study	SBY215	SEY6201.1; tor1-1, MATa, fpr1∆::NAT, VPH1-GFP-FKBP*-FKBP::TRP1; FRB-3XUb(ge)::leu2	Rapamycin resistant mutants (tor1-1, fpr1∆, C-terminal glycine in Ub mutated to Glu), FKBP* here is D37V W59A
	vps27 ∆ Mup1-pHluorin	PMID: 27074665	STY30	SEY6210; vps27Δ::HIS3; Mup1-pHluorin::KAN
	pGAL 3X UbKR GFP alp CPS; GEV	This study	SBY426	SEY6210; 305-GEV::Leu2; 306-(gal)- 3X-K0Ub GFPalpCPSK8RK12R::URA3
	GFP - CPS KR	This study	SBY363	SEY6210; 306-GFP-CPS K8R K12R::URA3
	Ub-GFP-CPS KR	This study	SBY307	SEY6210; 306-(cps1p)-UbscgeGFPCPSK8RK12R:URA3
	UbKR-GFP-CPSKR	This study	SBY365	SEY6210; 306-UbK0-GFPCPSK8RK12R::URA3
	GAL ESCRT-0 Complex	This study	SBY197	SEY6210 ADH1pro-GAL4BD-hER-VP16(GEV):TRP; pRS306-GFPHse1-GAL-Vps27::URA3
Recombinant DNA
	Vector	PMID: 2659436	pRS416
	Vector	PMID: 2659436	pRS414
	Vector	PMID: 2659436	pRS415
	Vps27	This study	pET28aH6SUMOVps27tevS
	Hse1	This study	pET28aH6SUMOHse1tevS
	His6Ub4X	This study	pET28aH6SUMO-His6-cys-4XUb
	His6Ub1X	This study	pET28aH6SUMO-His6-cys-1XUb
	Vps27-vhsuimuim	This study	pET28aH6SUMOVps27vhsuimuimtevS	Vps27 L28D L32D S270D S313D
	ESCRT-0 complex	This study	pRS306 - GAL GFP-Hse1;GAL Vps27
	Hse1 vhs	This study	pRS415 Hse1 W25A
	Hse1 vhs uim	This study	pRS415 Hse1 W25A S172D
	Hse1 uim	This study	pRS415 Hse1 S172D
	Vps27	This study	pRS416 Vps27
	Hse1	This study	pRS415 Hse1
